# Wiring multiple microenvironment proteomes uncovers the biology in head and neck cancer

**DOI:** 10.1101/2021.10.22.465341

**Authors:** Ariane Fidelis Busso-Lopes, César Rivera, Leandro Xavier Neves, Daniela Campos Granato, Fábio Malta de Sá Patroni, Tatiane de Rossi Mazo, Ana Gabriela Costa Normando, Romênia Ramos Domingues, Henry Heberle, Marco Antônio Pretti, Barbara Pereira de Mello, Andre Nimtz Rodrigues, Pammela Araujo Lacerda, Nayane Alves de Lima Galdino, Kenneth John Gollob, Tiago da Silva Medina, Nilva de Karla Cervigne, Ana Carolina Prado-Ribeiro, Thaís Bianca Brandão, Luisa Lina Villa, Miyuki Uno, Mariana Boroni, Luiz Paulo Kowalski, Wilfredo González-Arriagada, Adriana Franco Paes Leme

## Abstract

The poor prognosis of head and neck cancer (HNC) is associated with the presence of metastasis within the lymph nodes (LNs). Herein, the proteome of 140 multisite samples from a 59-HNC patient cohort, including primary and matched LN-negative or -positive tissues, saliva, and blood cells, reveals insights into the biology and potential metastasis biomarkers that may assist in clinical decision making. Protein profiles are strictly associated with immune modulation across datasets, and this provides the basis for investigating immune markers associated with metastasis. The proteome of LN metastatic cells recapitulates the proteome of the primary tumor sites. Conversely, the LN microenvironment proteome highlights the candidate prognostic markers. By integrating prioritized peptide, protein, and transcript levels with machine learning models, we identified a nodal metastasis signature in the blood and saliva. In summary, we present the deepest proteome characterization wiring multiple sampling sites in HNC, thus providing a promising basis for understanding tumoral biology and identifying metastasis-associated signatures.
