## Supplementary material for "Wiring multiple microenvironment proteomes uncovers the biology in head and neck cancer": Table S7

### Sheet: Table S7
Table S7. Flow cytometry analysis of SRSF3 and TRA2A proteins in buffy coat samples from HNSCC patients, Related to Figure 7.
	Sheet 1. Proportion of cells expressing the proteins SRSF3 and TRA2A.
	Sheet 2. Mean fluorescence intensity (MFI) of proteins SRSF3 and TRA2A.

### Sheet: Sheet 1
Sheet 1. Proportion of cells expressing the proteins SRSF3 and TRA2A.
Replicate name	Condition	Leukocytes SRSF3	Leukocytes TRA2A	Lymphocytes SRSF3	Lymphocytes TRA2A	Myeloid SRSF3	Myeloid TRA2A	NK SRSF3	NK TRA2A	CD8+ T Lymphocytes SRSF3	CD8+ T Lymphocytes TRA2A	CD4+ T Lymphocytes SRSF3	CD4+ T Lymphocytes TRA2A	B cells SRSF3	B cells TRA2A	Dendritic cells SRSF3	Dendritic cells TRA2A	Neutrophils SRSF3	Neutrophils TRA2A	Monocytes SRSF3	Monocytes TRA2A	Activated T lymphocytes SRSF3	Activated T lymphocytes TRA2A
ICESP_03_FC	N+	82.4	1.58	52.3	0.98	90.8	52.2	63.2	0.69	40.2	0.6	34	0.39	68.6	0.88	82	20.6	98	9.73	85.1	2.09	33.1	1.48
ICESP_02_FC	N+	97.6	1.92	86.9	1.86	84.2	62.9	93.5	5.04	86	3.24	83.7	1.5	91.1	3.55	76.4	14.3	93	6.46	93.6	3.59	72.4	5.17
ICESP_04_FC	N+	88.4	3.61	56.5	2.08	94.3	64.2	64.6	0.72	60.1	0.81	58.3	0.6	81.9	0.6	86.3	4.93	96.5	5.88	90.4	0.8	59.7	1
ICESP_05_FC	N+	98.4	1.86	87.2	5.12	78	53.7	92.7	2.08	92.8	2.49	91	1.9	95.3	2.51	76.8	20.1	50.2	5.76	80.8	4.97	75	0
ICESP_13_FC	N+	83.2	1.18	52.6	5.08	92.7	52.1	0	0.64	0	0.48	0	0.38	91.2	2.53	85.5	5.07	72.5	6.33	82.4	2.75	78.6	3.57
ICESP_07_FC	N+	93.8	2.07	54.3	1.04	79.8	57.2	56.8	0.12	2.77	0.33	34.9	0.31	74.6	0.36	47.4	10.7	95.4	13.6	91.6	1.08	76.5	0
AC_03	N+	75.2	15.6	88.1	5.88	70.5	83.7	60.1	2.77	13.2	2.16	32.5	0.96	79.9	0.46	42.5	12.4	83.5	18.5	95.6	1.48	34.8	0
ICESP_12_FC	N+	95.7	0.99	51.4	0.83	78.8	60.9	86.8	6.9	13	0	49.1	0.39	72	0.16	67.4	0.37	87.5	0.65	90	0.2	88.2	0
ICESP_14_FC	N+	91.6	3.1	51.8	3.6	90.5	77.9	57.8	2.55	0.15	1.24	34.8	0.76	54.1	0.23	14.6	0.086	77	0.62	88	0.71	52.2	0
ICESP_15_FC	N+	96	2.69	80.2	4.27	78.9	36.6	84.2	3.89	0.81	1.81	2.07	0.62	52.6	0.74	18.6	0.27	73.2	0.95	72.1	0.35	100	0
AC_02	N0	98.9	12.2	48.3	21.7	97	70.1	97.9	2.14	92.4	1.94	48.9	1.06	81.6	3.19	61.1	37.7	95	23.5	92	4.54	82.4	0
AC_04	N0	85.5	1.81	44.8	12.9	93.9	56.5	50.5	0.83	38.2	1.41	24.6	0.55	70.4	2.02	23.6	1.11	88.3	14.7	84.2	3.68	31.7	1.59
ICESP_11_FC	N0	98.2	5.8	88	21	97.1	78.3	97.2	4.87	84.6	4.29	63.8	1.5	86.7	11	68.6	48.4	86.8	28.9	19.2	1.75	100	0
ICESP_10_FC	N0	86.4	1.95	38.6	3.22	96.3	58.5	44.1	0.52	36.2	0.35	33.2	0.18	55.9	0.58	67.7	11	86.5	6.94	82.2	1.17	46.4	0.8
ICESP_16_FC	N0	98.7	2.06	93.1	6.82	96.3	57.7	90.4	0.33	89.9	0.64	84	0.3	89.9	2.05	84.9	23.6	95.9	12.6	80.1	2.18	74.7	4.82
AC_01	N0	70.9	20.4	63.5	14	94.4	89.3	70.5	25.4	0	15	4.95	9.72	89.2	9.4	40.3	4.1	60.8	25.5	88.2	1.23	75.2	5.71
ICESP_08_FC	N0	81	4.54	45.7	1.19		75.8	53.7	2.13	0.38	0.94	39.6	0.47	66	0.46	74.4	6.65	71.3	8.34	88.1	0.52	62.2	8.11
ICESP_01_FC	N0	85	10.7	44.2	3.36	96	70	40.4	1.22	2.31	0.88	24	0.27	41.4	1.25	42	3.53	63.9	15.6	89.1	0.92	74.3	0
ICESP_06_FC	N0	88	1.2	55.4	1.66	85.9	67.7	53	1.14	0.31	0.45	26	0.2	61.5	0.26	88.1	0	35.2	1.03	89	0.2	57.1	0
ICESP_09_FC	N0	82.8	6.61	30.7	3.91	97.9	82.6	37.2	0.82	0.11	0.54	5.06	0.24	79	0.55	11.2	5.31	28.5	5.45	91.4	0.17	28.6	1.79

### Sheet: Sheet 2
Sheet 2. Mean fluorescence intensity (MFI) of proteins SRSF3 and TRA2A.
Replicate name	Condition	Leukocytes SRSF3	Leukocytes TRA2A	Lymphocytes SRSF3	Lymphocytes TRA2A	Myeloid SRSF3	Myeloid TRA2A	NK SRSF3	NK TRA2A	CD8+ T Lymphocytes SRSF3	CD8+ T Lymphocytes TRA2A	CD4+ T Lymphocytes SRSF3	CD4+ T Lymphocytes TRA2A	B cells SRSF3	B cells TRA2A	Dendritic cells SRSF3	Dendritic cells TRA2A	Neutrophils SRSF3	Neutrophils TRA2A	Monocytes SRSF3	Monocytes TRA2A	Activated T lymphocytes SRSF3	Activated T lymphocytes TRA2A
ICESP_03_FC	N+	3735	255	2259	47.4	4819	333	2962	150	2037	28.5	1938	36.9	3419	3.19	5040	680	4515	396	7346	184	3058	374
ICESP_02_FC	N+	3738	363	3168	82.5	4299	351	3684	130	3039	81.7	3108	76.8	5111	58.8	5161	630	4055	358	7481	216	2934	322
ICESP_04_FC	N+	3898	345	2615	39.1	4409	307	2841	225	2436	9.57	2471	27.9	3685	122	4700	481	4173	339	7013	147	3176	385
ICESP_05_FC	N+	3929	332	3277	80.6	3737	330	3358	98.5	3214	71.2	3124	73.5	3855	307	4942	663	3415	338	6592	247	2963	NA
ICESP_13_FC	N+	148	316	141	31.1	3476	343	134	48.9	148	26.2	139	23.5	3769	12.9	5855	373	3250	357	6455	198	147	359
ICESP_07_FC	N+	1956	394	1095	26.3	2752	433	1039	51.8	1050	28.9	1089	14.3	1731	2.74	2643	800	2661	452	4186	158	1249	NA
AC_03	N+	2265	609	1382	76.9	2496	446	1402	114	1348	75.5	1322	60	1812	1.79	2324	688	2332	482	3522	170	2323	NA
ICESP_12_FC	N+	1945	353	1447	39.4	2007	190	1864	133	1376	26.6	1380	25.1	1599	22.3	2048	290	1883	201	2990	78.5	1363	NA
ICESP_14_FC	N+	1305	460	952	71.5	1598	181	982	111	891	63.2	925	61.4	1187	72.7	1840	188	1480	191	3068	79.4	1285	NA
ICESP_15_FC	N+	1291	390	1167	49.7	1234	181	1138	99.9	1148	52.8	1216	36.4	896	14.4	1563	126	1165	194	1999	74.5	1350	NA
AC_02	N0	5512	518	3555	89.1	1694	312	3665	107	3472	87.4	3410	77.6	979	14.3	1924	561	1592	333	2740	117	3413	NA
AC_04	N0	2988	301	1937	49.7	5407	501	2148	61.3	1930	30.3	1664	45.3	4664	418	4755	908	5144	531	7933	248	2400	416
ICESP_11_FC	N0	3680	499	3206	127	3808	404	3330	145	2928	109	2928	72	3395	135	3241	234	3671	457	5629	205	3004	NA
ICESP_10_FC	N0	3494	259	2013	11.2	3715	554	2272	23.3	1911	-0.16	1897	5.08	3677	153	4506	933	3699	561	3535	240	2624	355
ICESP_16_FC	N0	4417	321	3462	26.5	3699	308	3833	261	3394	12.9	3325	3.21	2125	16	4149	580	3515	341	5164	127	3221	245
AC_01	N0	1540	713	1031	203	4602	401	1060	249	912	193	1021	176	3737	36.6	5538	662	4323	423	6790	188	1143	460
ICESP_08_FC	N0	1569	508	949	73.2	1684	536	1024	103	864	61.7	922	51	1107	125	1968	624	1583	555	2681	204	1327	348
ICESP_01_FC	N0	2125	566	1138	70.9	1691	384	1185	92.1	984	68	1098	40.6	957	19.2	2099	645	1662	394	2639	154	1340	NA
ICESP_06_FC	N0	1496	323	925	21.8	2288	413	1001	47.7	859	17.3	906	11.2	1059	13.2	1908	548	2086	456	3607	148	1121	NA
ICESP_09_FC	N0	1528	495	868	51	1629	220	896	81.1	835	47.6	826	37.3	954	27.1	2048	374	1454	240	3041	105	1150	430
NA: not available
