## Supplementary material for "Wiring multiple microenvironment proteomes uncovers the biology in head and neck cancer": Table S6

### Sheet: Table S6
Table S6. Oligonucleotides and peptides selected for RT-qPCR and SRM-MS experiments, respectively, Related to STAR Methods.
	Sheet 1. Oligonucleotides used in RT-qPCR experiments.
	Sheet 2. Peptides monitored in SRM-MS experiments.
	Sheet 3. Transitions monitored for each peptide in SRM-MS experiments.

### Sheet: Sheet 1
Sheet 1. Oligonucleotides used in RT-qPCR experiments.
Gene_species	NCBI Reference Sequence	Protein name	Oligonucleotides (5´- 3´)		Product (bp)
HPV
E6_HPV16 - pair 1	(Gao et al. 2013)	Protein E6	F	ACAAACCGTTGTGTGATTTGTT	53
			R	CAGTGGCTTTTGACAGTTAATACA
E6_HPV16 - pair 2	(Gao et al. 2013)	Protein E6	F	GCAAAGACATCTGGACAAAAAG	50
			R	ACCGACCCCTTATATTATGGAATC
E7_HPV16 - pair 1	(Gao et al. 2013)	Protein E7	F	GAACCGGACAGAGCCCATTA	48
			R	ACACTTGCAACAAAAGGTTACA
E7_HPV16 - pair 2	(Gao et al. 2013)	Protein E7	F	TAACCTTTTGTTGCAAGTGTGA	48
			R	TTTGTACGCACAACCGAAGC
Reference genes
GAPDH_Human	NM_002046	Glyceraldehyde-3-phosphate dehydrogenase	F	GAGAAGGCTGGGGCTCATTTG	52
			R	CAGAGATGATGACCCTTTTGGC
HPRT_Human	NM_000194	Hypoxanthine-guanine phosphoribosyltransferase	F	CAGACTTTGCTTTCCTTGGTCAG	79
			R	GTGGGGTCCTTTTCACCAGC
Microenvironment targets
SRSF1_Human	NM_006924	Serine/arginine-rich splicing factor 1	F	TGGTTGTCTCTGGACTGCCT	77
			R	ACATACATCACCTGCTTCACGC
SRSF2_Human	NM_003016	Serine/arginine-rich splicing factor 2	F	CTCGTTCTCGATCTCGGTCG	65
			R	CGAGGACTTGGACTTGGACC
SRSF3_Human	NM_003017	Serine/arginine-rich splicing factor 3	F	TGATGCAGTCCGAGAGCTAG	70
			R	ACCATTCGACAGTTCCACTCT
SRSF5_Human	NM_001039465	Serine/arginine-rich splicing factor 5	F	TGACCGTTTTAGTAGTCGCAGA	54
			R	ACAGGTGGAGCATTTCGTCT
TRA2A_Human	NM_013293	Transformer-2 protein homolog alpha	F	CGAGGATTTGCTTTTGTGTATTTTG	76
			R	GCTCCATTCCATTTGCCCTT
CD209_Human	NM_021155	CD209 antigen	F	CTCCATCACCGCCTGCAAAG	78
			R	AGCTGTAGGAAGTTCTGCTCCTC
F: forward; R: reverse; pb: base pairs

### Sheet: Sheet 2
Sheet 2. Peptides monitored in SRM-MS experiments.
Marker	Protein name	Protein ID	Gene name	Estimated population	Peptide name	Peptide sequence	Detection in DDA libraries (buffy coat, saliva or FFPE lymph node)	Heavy peptide (fmol/µg matrix)
Microenvironment markers
SRSF1	Serine/arginine-rich splicing factor 1	Q07955	SRSF1	-	SRSF1_Pep1	IYVGNLPPDIR	Yes	90
					SRSF1_Pep2	SHEGETAYIR	Yes	36
SRSF3	Serine/arginine-rich splicing factor 3	P84103	SRSF3	-	SRSF3_Pep1	VYVGNLGNNGNK	No	9
					SRSF3_Pep2	AFGYYGPLR	Yes	90
SRSF5	Serine/arginine-rich splicing factor 5	Q13243	SRSF5	-	SRSF5_Pep1	VSWQDLK	No	36
					SRSF5_Pep2	LNEGVVEFASYGDLK	Yes	90
TRA2A	Transformer-2 protein homolog alpha	Q13595	TRA2A	-	TRA2A_Pep1	GFAFVYFER	Yes	200
					TRA2A_Pep2	YGPLSGVNVVYDQR	Yes	36
CD209	CD209 antigen	Q9NNX6	CD209	-	CD209_Pep1	LQQLGLLEEEQLR	Yes	9
Immune markers - selected peptides
CD45	Receptor-type tyrosine-protein phosphatase C	P08575	PTPRC	Leucocyte	CD45_Pep1	YDLQNLKPYTK	Yes	-
					CD45_Pep2	LFLAEFQSIPR	Yes	-
CD3	T-cell surface glycoprotein CD3 epsilon chain	P07766	CD3E	T lymphocyte	CD3_Pep1	NIGSDEDHLSLK	No	-
CD4	T-cell surface glycoprotein CD4	P01730	CD4	CD4+ T lymphocyte	CD4_Pep1	SLWDQGNFPLIIK	Yes	-
CD8	T-cell surface glycoprotein CD8 alpha chain	P01732	CD8A	CD8+ T lymphocyte	CD8_Pep1	LGDTFVLTLSDFR	No	-
CD19	B-lymphocyte antigen CD19	P15391	CD19	B lymphocyte	CD19_Pep1	VEEGDNAVLQCLK	No	-
					CD19_Pep2	GPLSWTHVHPK	No	-
CD11b	Integrin alpha-M	P11215	ITGAM	Myeloid cells	CD11b_Pep1	GFGQSVVQLQGSR	Yes	-
					CD11b_Pep2	LFTALFPFEK	Yes	-
					CD11b_Pep3	LPSHSDFLAELR	Yes	-
CD14	Monocyte differentiation antigen CD14	P08571	CD14	Monocyte	CD14_Pep1	LTVGAAQVPAQLLVGALR	Yes	-
					CD14_Pep2	SWLAELQQWLKPGLK	Yes	-
					CD14_Pep3	AFPALTSLDLSDNPGLGER	Yes	-
CD66b	Carcinoembryonic antigen-related cell adhesion molecule 8	P31997	CEACAM8	Neutrophil	CD66b_Pep1	IIGYVISNQQITPGPAYSNR	Yes	-
CD16	Low affinity immunoglobulin gamma Fc region receptor III-A	P08637	FCGR3A	Neutrophil/NK cells/Non-classic monocyte	CD16_Pep1	AVVFLEPQWYR	Yes	-
Immune markers - non-selected peptides*
CD45	Receptor-type tyrosine-protein phosphatase C	P08575	PTPRC	Leucocyte	CD45_Pep3	YVDILPYDYNR	Yes	-
CD3	T-cell surface glycoprotein CD3 epsilon chain	P07766	CD3E	T lymphocyte	CD3_Pep2	DLYSGLNQR	No	-
	T-cell surface glycoprotein CD3 epsilon chain	P07766	CD3E	T lymphocyte	CD3_Pep3	EFSELEQSGYYVCYPR	No	-
CD4	T-cell surface glycoprotein CD4	P01730	CD4	CD4+ T lymphocyte	CD4_Pep2	ILGNQGSFLTK	Yes	-
					CD4_Pep3	EGEQVEFSFPLAFTVEK	No	-
CD8	T-cell surface glycoprotein CD8 alpha chain	P01732	CD8A	CD8+ T lymphocyte	CD8_Pep2	AAEGLDTQR	No	-
					CD8_Pep3	GAAASPTFLLYLSQNKPK	No	-
CD19	B-lymphocyte antigen CD19	P15391	CD19	B lymphocyte	CD19_Pep2	EATSLGSQSYEDMR	No	-
					CD19_Pep4	GTSDGPTQQLTWSR	No	-
CD66b	Carcinoembryonic antigen-related cell adhesion molecule 8	P31997	CEACAM8	Neutrophil	CD66b_Pep2	EVLLLVHNLPQDPR	Yes	-
CD16	Low affinity immunoglobulin gamma Fc region receptor III-A	P08637	FCGR3A	Neutrophil/NK cells/Non-classic monocyte	CD16_Pep2	VTYLQNGK	No	-
					CD16_Pep3	YFHHNSDFYIPK	No	-
CD11c	Integrin alpha-X	P20702	ITGAX	Dendritic cell	CD11c_Pep1	TTFQLELPVK	Yes	-
					CD11c_Pep2	LLLTANVSSENNTPR	No	-
CD15	Alpha-(1,3)-fucosyltransferase 4	P22083	FUT4	Neutrophil	CD15_Pep1	ADSDVFVPYGYLYPR	No	-
					CD15_Pep2	GGPGQPVPEIGLLHTVAR	No	-
					CD15_Pep3	NALLAGAVPVVLGPDR	No	-
					CD15_Pep4	YYHQLSQHVTVDVFGR	No	-
CD163	Scavenger receptor cysteine-rich type 1 protein M130	Q86VB7	CD163	Macrophage	CD163_Pep1	HNCDHAEDAGVICSK	Yes	-
					CD163_Pep2	LASPSEETWITCDNK	Yes	-
					CD163_Pep3	LVDGVTECSGR	Yes	-
CD25	Interleukin-2 receptor subunit alpha	P01589	IL2RA	Regulatory T lymphocyte	CD25_Pep1	EPPPWENEATER	No	-
					CD25_Pep2	GPAESVCK	No	-
					CD25_Pep3	QVTPQPEEQK	No	-
CD56	Neural cell adhesion molecule 1	P13591	NCAM1	NK cells	CD56_Pep1	DGQLLPSSNYSNIK	No	-
					CD56_Pep2	DISWFSPNGEK	No	-
					CD56_Pep3	HTEPNETTPLTEPEK	No	-
CD64	High affinity immunoglobulin gamma Fc receptor I	P12314	FCGR1A	Monocytes/macrophages	CD64_Pep1	NTSSEYQILTAR	No	-
					CD64_Pep2	VFTEGEPLALR	No	-
CD80	T-lymphocyte activation antigen CD80	P33681	CD80	Activated cell	CD80_Pep1	ADFPTPSISDFEIPTSNIR	No	-
					CD80_Pep2	EHLAEVTLSVK	No	-
					CD80_Pep3	VNQTFNWNTTK	No	-
CD86	T-lymphocyte activation antigen CD86	P42081	CD86	Activated cell	CD86_Pep1	GLYQCIIHHK	No	-
					CD86_Pep2	TSFDSDSWTLR	No	-
FOXP3	Forkhead box protein P3	Q9BZS1	FOXP3	Regulatory T lymphocyte	FOXP3_Pep1	EAPDSLFAVR	No	-
					FOXP3_Pep2	GAVWTVDELEFR	No	-
HLADR	HLA class II histocompatibility antigen, DR alpha chain	P01903	HLA-DRA	Dendritic cell	HLADR_Pep1	VEHWGLDEPLLK	Yes	-
					HLADR_Pep2	ANLEIMTK	Yes	-
					HLADR_Pep3	FHYLPFLPSTEDVYDCR	Yes	-
iRT controls
-	-	-	-	-	iRT_Pep1	TASEFDSAIAQDK	-	20
-	-	-	-	-	iRT_Pep2	NGFILDGFPR	-	20
-	-	-	-	-	iRT_Pep3	GLILVGGYGTR	-	20
-	-	-	-	-	iRT_Pep4	SSAAPPPPPR	-	20
*Peptides not selected for SRM-MS analysis because they did not match the retention times predicted from the calculator or the DDA spectral libraries (when available) or were not detected in one buffy coat and/or one saliva sample from HNSCC patients used during the standardization of the method.

### Sheet: Sheet 3
Sheet 3. Transitions monitored for each peptide in SRM-MS experiments.
Peptide name	Peptide Sequence	Protein Name	Precursor Mz	Precursor Charge	Collision Energy	Product Mz	Product Charge	Fragment Ion	Fragment Ion Type	Fragment Ion Ordinal	Cleavage Aa
CD4_Pep1	SLWDQGNFPLIIK	sp|P01730|CD4_HUMAN	765.919	2	27.3	1144.64	1	y10	y	10	D
CD4_Pep1	SLWDQGNFPLIIK	sp|P01730|CD4_HUMAN	765.919	2	27.3	1029.61	1	y9	y	9	Q
CD4_Pep1	SLWDQGNFPLIIK	sp|P01730|CD4_HUMAN	765.919	2	27.3	901.551	1	y8	y	8	G
CD4_Pep1	SLWDQGNFPLIIK	sp|P01730|CD4_HUMAN	765.919	2	27.3	844.529	1	y7	y	7	N
CD4_Pep1	SLWDQGNFPLIIK	sp|P01730|CD4_HUMAN	765.919	2	27.3	730.486	1	y6	y	6	F
CD4_Pep1	SLWDQGNFPLIIK	sp|P01730|CD4_HUMAN	765.919	2	27.3	583.418	1	y5	y	5	P
CD11b_Pep1	GFGQSVVQLQGSR	sp|P11215|ITAM_HUMAN	681.86	2	24.2	973.543	1	y9	y	9	S
CD11b_Pep1	GFGQSVVQLQGSR	sp|P11215|ITAM_HUMAN	681.86	2	24.2	787.442	1	y7	y	7	V
CD11b_Pep1	GFGQSVVQLQGSR	sp|P11215|ITAM_HUMAN	681.86	2	24.2	688.374	1	y6	y	6	Q
CD11b_Pep1	GFGQSVVQLQGSR	sp|P11215|ITAM_HUMAN	681.86	2	24.2	560.315	1	y5	y	5	L
CD11b_Pep1	GFGQSVVQLQGSR	sp|P11215|ITAM_HUMAN	681.86	2	24.2	390.177	1	b4	b	4	Q
CD11b_Pep2	LFTALFPFEK	sp|P11215|ITAM_HUMAN	606.837	2	21.4	952.514	1	y8	y	8	T
CD11b_Pep2	LFTALFPFEK	sp|P11215|ITAM_HUMAN	606.837	2	21.4	780.429	1	y6	y	6	L
CD11b_Pep2	LFTALFPFEK	sp|P11215|ITAM_HUMAN	606.837	2	21.4	667.345	1	y5	y	5	F
CD11b_Pep2	LFTALFPFEK	sp|P11215|ITAM_HUMAN	606.837	2	21.4	520.277	1	y4	y	4	P
CD11b_Pep2	LFTALFPFEK	sp|P11215|ITAM_HUMAN	606.837	2	21.4	546.329	1	b5	b	5	L
CD11b_Pep3	LPSHSDFLAELR	sp|P11215|ITAM_HUMAN	462.245	3	15.3	488.283	1	y4	y	4	A
CD11b_Pep3	LPSHSDFLAELR	sp|P11215|ITAM_HUMAN	462.245	3	15.3	417.246	1	y3	y	3	E
CD11b_Pep3	LPSHSDFLAELR	sp|P11215|ITAM_HUMAN	462.245	3	15.3	636.323	2	y11	y	11	P
CD11b_Pep3	LPSHSDFLAELR	sp|P11215|ITAM_HUMAN	462.245	3	15.3	435.235	1	b4	b	4	H
CD11b_Pep3	LPSHSDFLAELR	sp|P11215|ITAM_HUMAN	462.245	3	15.3	449.227	2	b8	b	8	L
CD66b_Pep1	IIGYVISNQQITPGPAYSNR	sp|P31997|CEAM8_HUMAN	1096.08	2	39.5	1075.55	1	y10	y	10	I
CD66b_Pep1	IIGYVISNQQITPGPAYSNR	sp|P31997|CEAM8_HUMAN	1096.08	2	39.5	962.469	1	y9	y	9	T
CD66b_Pep1	IIGYVISNQQITPGPAYSNR	sp|P31997|CEAM8_HUMAN	1096.08	2	39.5	861.421	1	y8	y	8	P
CD66b_Pep1	IIGYVISNQQITPGPAYSNR	sp|P31997|CEAM8_HUMAN	1096.08	2	39.5	539.257	1	y4	y	4	Y
CD66b_Pep1	IIGYVISNQQITPGPAYSNR	sp|P31997|CEAM8_HUMAN	1096.08	2	39.5	376.194	1	y3	y	3	S
CD14_Pep1	LTVGAAQVPAQLLVGALR	sp|P08571|CD14_HUMAN	889.038	2	31.8	1264.77	1	y12	y	12	Q
CD14_Pep1	LTVGAAQVPAQLLVGALR	sp|P08571|CD14_HUMAN	889.038	2	31.8	1136.72	1	y11	y	11	V
CD14_Pep1	LTVGAAQVPAQLLVGALR	sp|P08571|CD14_HUMAN	889.038	2	31.8	1037.65	1	y10	y	10	P
CD14_Pep1	LTVGAAQVPAQLLVGALR	sp|P08571|CD14_HUMAN	889.038	2	31.8	869.557	1	y8	y	8	Q
CD14_Pep1	LTVGAAQVPAQLLVGALR	sp|P08571|CD14_HUMAN	889.038	2	31.8	741.498	1	y7	y	7	L
CD14_Pep1	LTVGAAQVPAQLLVGALR	sp|P08571|CD14_HUMAN	889.038	2	31.8	740.43	1	b8	b	8	V
CD14_Pep2	SWLAELQQWLKPGLK	sp|P08571|CD14_HUMAN	599.673	3	20.3	414.271	1	y4	y	4	P
CD14_Pep2	SWLAELQQWLKPGLK	sp|P08571|CD14_HUMAN	599.673	3	20.3	762.451	2	y13	y	13	L
CD14_Pep2	SWLAELQQWLKPGLK	sp|P08571|CD14_HUMAN	599.673	3	20.3	705.909	2	y12	y	12	A
CD14_Pep2	SWLAELQQWLKPGLK	sp|P08571|CD14_HUMAN	599.673	3	20.3	670.39	2	y11	y	11	E
CD14_Pep2	SWLAELQQWLKPGLK	sp|P08571|CD14_HUMAN	599.673	3	20.3	274.119	1	b2	b	2	W
CD14_Pep3	AFPALTSLDLSDNPGLGER	sp|P08571|CD14_HUMAN	658.337	3	22.4	628.341	1	y6	y	6	P
CD14_Pep3	AFPALTSLDLSDNPGLGER	sp|P08571|CD14_HUMAN	658.337	3	22.4	361.183	1	y3	y	3	G
CD14_Pep3	AFPALTSLDLSDNPGLGER	sp|P08571|CD14_HUMAN	658.337	3	22.4	877.95	2	y17	y	17	P
CD14_Pep3	AFPALTSLDLSDNPGLGER	sp|P08571|CD14_HUMAN	658.337	3	22.4	314.674	2	y6	y	6	P
CD14_Pep3	AFPALTSLDLSDNPGLGER	sp|P08571|CD14_HUMAN	658.337	3	22.4	219.113	1	b2	b	2	F
CD45_Pep1	YDLQNLKPYTK	sp|P08575|PTPRC_HUMAN	461.582	3	15.3	508.277	1	y4	y	4	P
CD45_Pep1	YDLQNLKPYTK	sp|P08575|PTPRC_HUMAN	461.582	3	15.3	610.338	2	y10	y	10	D
CD45_Pep1	YDLQNLKPYTK	sp|P08575|PTPRC_HUMAN	461.582	3	15.3	552.824	2	y9	y	9	L
CD45_Pep1	YDLQNLKPYTK	sp|P08575|PTPRC_HUMAN	461.582	3	15.3	496.282	2	y8	y	8	Q
CD45_Pep1	YDLQNLKPYTK	sp|P08575|PTPRC_HUMAN	461.582	3	15.3	432.253	2	y7	y	7	N
CD45_Pep1	YDLQNLKPYTK	sp|P08575|PTPRC_HUMAN	461.582	3	15.3	279.098	1	b2	b	2	D
CD45_Pep2	LFLAEFQSIPR	sp|P08575|PTPRC_HUMAN	660.869	2	23.4	947.495	1	y8	y	8	A
CD45_Pep2	LFLAEFQSIPR	sp|P08575|PTPRC_HUMAN	660.869	2	23.4	876.457	1	y7	y	7	E
CD45_Pep2	LFLAEFQSIPR	sp|P08575|PTPRC_HUMAN	660.869	2	23.4	747.415	1	y6	y	6	F
CD45_Pep2	LFLAEFQSIPR	sp|P08575|PTPRC_HUMAN	660.869	2	23.4	472.288	1	y4	y	4	S
CD45_Pep2	LFLAEFQSIPR	sp|P08575|PTPRC_HUMAN	660.869	2	23.4	385.256	1	y3	y	3	I
CD45_Pep2	LFLAEFQSIPR	sp|P08575|PTPRC_HUMAN	660.869	2	23.4	272.172	1	y2	y	2	P
CD16_Pep1	AVVFLEPQWYR	sp|P08637|FCG3A_HUMAN	704.375	2	25	991.5	1	y7	y	7	L
CD16_Pep1	AVVFLEPQWYR	sp|P08637|FCG3A_HUMAN	704.375	2	25	878.416	1	y6	y	6	E
CD16_Pep1	AVVFLEPQWYR	sp|P08637|FCG3A_HUMAN	704.375	2	25	749.373	1	y5	y	5	P
CD16_Pep1	AVVFLEPQWYR	sp|P08637|FCG3A_HUMAN	704.375	2	25	530.334	1	b5	b	5	L
CD16_Pep1	AVVFLEPQWYR	sp|P08637|FCG3A_HUMAN	704.375	2	25	659.376	1	b6	b	6	E
CD16_Pep1	AVVFLEPQWYR	sp|P08637|FCG3A_HUMAN	704.375	2	25	756.429	1	b7	b	7	P
CD8_Pep1	LGDTFVLTLSDFR	sp|P01732|CD8A_HUMAN	742.393	2	26.4	851.462	1	y7	y	7	L
CD8_Pep1	LGDTFVLTLSDFR	sp|P01732|CD8A_HUMAN	742.393	2	26.4	637.33	1	y5	y	5	L
CD8_Pep1	LGDTFVLTLSDFR	sp|P01732|CD8A_HUMAN	742.393	2	26.4	524.246	1	y4	y	4	S
CD8_Pep1	LGDTFVLTLSDFR	sp|P01732|CD8A_HUMAN	742.393	2	26.4	437.214	1	y3	y	3	D
CD8_Pep1	LGDTFVLTLSDFR	sp|P01732|CD8A_HUMAN	742.393	2	26.4	387.187	1	b4	b	4	T
CD19_Pep1	VEEGDNAVLQCLK	sp|P15391|CD19_HUMAN	737.864	2	26.2	1060.55	1	y9	y	9	D
CD19_Pep1	VEEGDNAVLQCLK	sp|P15391|CD19_HUMAN	737.864	2	26.2	945.519	1	y8	y	8	N
CD19_Pep1	VEEGDNAVLQCLK	sp|P15391|CD19_HUMAN	737.864	2	26.2	831.476	1	y7	y	7	A
CD19_Pep1	VEEGDNAVLQCLK	sp|P15391|CD19_HUMAN	737.864	2	26.2	760.439	1	y6	y	6	V
CD19_Pep1	VEEGDNAVLQCLK	sp|P15391|CD19_HUMAN	737.864	2	26.2	661.37	1	y5	y	5	L
CD19_Pep1	VEEGDNAVLQCLK	sp|P15391|CD19_HUMAN	737.864	2	26.2	548.286	1	y4	y	4	Q
CD19_Pep2	GPLSWTHVHPK	sp|P15391|CD19_HUMAN	420.228	3	13.8	601.327	2	y10	y	10	P
CD19_Pep2	GPLSWTHVHPK	sp|P15391|CD19_HUMAN	420.228	3	13.8	309.18	2	y5	y	5	H
CD19_Pep2	GPLSWTHVHPK	sp|P15391|CD19_HUMAN	420.228	3	13.8	191.116	2	y3	y	3	H
CD19_Pep2	GPLSWTHVHPK	sp|P15391|CD19_HUMAN	420.228	3	13.8	122.586	2	y2	y	2	P
CD3_Pep1	NIGSDEDHLSLK	sp|P07766|CD3E_HUMAN	443.221	3	14.6	460.313	1	y4	y	4	L
CD3_Pep1	NIGSDEDHLSLK	sp|P07766|CD3E_HUMAN	443.221	3	14.6	550.765	2	y10	y	10	G
CD3_Pep1	NIGSDEDHLSLK	sp|P07766|CD3E_HUMAN	443.221	3	14.6	478.738	2	y8	y	8	D
CD3_Pep1	NIGSDEDHLSLK	sp|P07766|CD3E_HUMAN	443.221	3	14.6	421.224	2	y7	y	7	E
CD3_Pep1	NIGSDEDHLSLK	sp|P07766|CD3E_HUMAN	443.221	3	14.6	372.188	1	b4	b	4	S
SRSF5_Pep1	VSWQDLK	sp|Q13243|SRSF5_HUMAN	438.235	2	15.1	776.394	1	y6	y	6	S
SRSF5_Pep1	VSWQDLK	sp|Q13243|SRSF5_HUMAN	438.235	2	15.1	689.362	1	y5	y	5	W
SRSF5_Pep1	VSWQDLK	sp|Q13243|SRSF5_HUMAN	438.235	2	15.1	187.108	1	b2	b	2	S
SRSF5_Pep1	VSWQDLK	sp|Q13243|SRSF5_HUMAN	438.235	2	15.1	187.097	2	b3	b	3	W
SRSF5_Pep1	VSWQDLK	sp|Q13243|SRSF5_HUMAN	442.242	2	15.1	784.408	1	y6	y	6	S
SRSF5_Pep1	VSWQDLK	sp|Q13243|SRSF5_HUMAN	442.242	2	15.1	697.376	1	y5	y	5	W
SRSF5_Pep1	VSWQDLK	sp|Q13243|SRSF5_HUMAN	442.242	2	15.1	187.108	1	b2	b	2	S
SRSF5_Pep1	VSWQDLK	sp|Q13243|SRSF5_HUMAN	442.242	2	15.1	187.097	2	b3	b	3	W
SRSF5_Pep2	LNEGVVEFASYGDLK	sp|Q13243|SRSF5_HUMAN	820.912	2	29.3	1128.56	1	y10	y	10	V
SRSF5_Pep2	LNEGVVEFASYGDLK	sp|Q13243|SRSF5_HUMAN	820.912	2	29.3	1029.49	1	y9	y	9	E
SRSF5_Pep2	LNEGVVEFASYGDLK	sp|Q13243|SRSF5_HUMAN	820.912	2	29.3	900.446	1	y8	y	8	F
SRSF5_Pep2	LNEGVVEFASYGDLK	sp|Q13243|SRSF5_HUMAN	820.912	2	29.3	682.341	1	y6	y	6	S
SRSF5_Pep2	LNEGVVEFASYGDLK	sp|Q13243|SRSF5_HUMAN	824.919	2	29.3	1136.57	1	y10	y	10	V
SRSF5_Pep2	LNEGVVEFASYGDLK	sp|Q13243|SRSF5_HUMAN	824.919	2	29.3	1037.5	1	y9	y	9	E
SRSF5_Pep2	LNEGVVEFASYGDLK	sp|Q13243|SRSF5_HUMAN	824.919	2	29.3	908.46	1	y8	y	8	F
SRSF5_Pep2	LNEGVVEFASYGDLK	sp|Q13243|SRSF5_HUMAN	824.919	2	29.3	690.355	1	y6	y	6	S
TRA2A_Pep2	YGPLSGVNVVYDQR	sp|Q13595|TRA2A_HUMAN	783.899	2	27.9	1136.57	1	y10	y	10	S
TRA2A_Pep2	YGPLSGVNVVYDQR	sp|Q13595|TRA2A_HUMAN	783.899	2	27.9	1049.54	1	y9	y	9	G
TRA2A_Pep2	YGPLSGVNVVYDQR	sp|Q13595|TRA2A_HUMAN	783.899	2	27.9	893.448	1	y7	y	7	N
TRA2A_Pep2	YGPLSGVNVVYDQR	sp|Q13595|TRA2A_HUMAN	783.899	2	27.9	303.178	1	y2	y	2	Q
TRA2A_Pep2	YGPLSGVNVVYDQR	sp|Q13595|TRA2A_HUMAN	788.903	2	27.9	1146.58	1	y10	y	10	S
TRA2A_Pep2	YGPLSGVNVVYDQR	sp|Q13595|TRA2A_HUMAN	788.903	2	27.9	1059.55	1	y9	y	9	G
TRA2A_Pep2	YGPLSGVNVVYDQR	sp|Q13595|TRA2A_HUMAN	788.903	2	27.9	903.456	1	y7	y	7	N
TRA2A_Pep2	YGPLSGVNVVYDQR	sp|Q13595|TRA2A_HUMAN	788.903	2	27.9	313.186	1	y2	y	2	Q
TRA2A_Pep1	GFAFVYFER	sp|Q13595|TRA2A_HUMAN	568.282	2	20	931.467	1	y7	y	7	A
TRA2A_Pep1	GFAFVYFER	sp|Q13595|TRA2A_HUMAN	568.282	2	20	860.43	1	y6	y	6	F
TRA2A_Pep1	GFAFVYFER	sp|Q13595|TRA2A_HUMAN	568.282	2	20	713.362	1	y5	y	5	V
TRA2A_Pep1	GFAFVYFER	sp|Q13595|TRA2A_HUMAN	568.282	2	20	614.293	1	y4	y	4	Y
TRA2A_Pep1	GFAFVYFER	sp|Q13595|TRA2A_HUMAN	573.286	2	20	941.475	1	y7	y	7	A
TRA2A_Pep1	GFAFVYFER	sp|Q13595|TRA2A_HUMAN	573.286	2	20	870.438	1	y6	y	6	F
TRA2A_Pep1	GFAFVYFER	sp|Q13595|TRA2A_HUMAN	573.286	2	20	723.37	1	y5	y	5	V
TRA2A_Pep1	GFAFVYFER	sp|Q13595|TRA2A_HUMAN	573.286	2	20	624.302	1	y4	y	4	Y
SRSF1_Pep1	IYVGNLPPDIR	sp|Q07955|SRSF1_HUMAN	628.854	2	22.2	980.552	1	y9	y	9	V
SRSF1_Pep1	IYVGNLPPDIR	sp|Q07955|SRSF1_HUMAN	628.854	2	22.2	597.335	1	y5	y	5	P
SRSF1_Pep1	IYVGNLPPDIR	sp|Q07955|SRSF1_HUMAN	628.854	2	22.2	288.203	1	y2	y	2	I
SRSF1_Pep1	IYVGNLPPDIR	sp|Q07955|SRSF1_HUMAN	628.854	2	22.2	277.155	1	b2	b	2	Y
SRSF1_Pep1	IYVGNLPPDIR	sp|Q07955|SRSF1_HUMAN	633.858	2	22.2	990.561	1	y9	y	9	V
SRSF1_Pep1	IYVGNLPPDIR	sp|Q07955|SRSF1_HUMAN	633.858	2	22.2	607.344	1	y5	y	5	P
SRSF1_Pep1	IYVGNLPPDIR	sp|Q07955|SRSF1_HUMAN	633.858	2	22.2	298.211	1	y2	y	2	I
SRSF1_Pep1	IYVGNLPPDIR	sp|Q07955|SRSF1_HUMAN	633.858	2	22.2	277.155	1	b2	b	2	Y
SRSF1_Pep2	SHEGETAYIR	sp|Q07955|SRSF1_HUMAN	581.778	2	20.5	938.458	1	y8	y	8	E
SRSF1_Pep2	SHEGETAYIR	sp|Q07955|SRSF1_HUMAN	581.778	2	20.5	809.415	1	y7	y	7	G
SRSF1_Pep2	SHEGETAYIR	sp|Q07955|SRSF1_HUMAN	581.778	2	20.5	225.098	1	b2	b	2	H
SRSF1_Pep2	SHEGETAYIR	sp|Q07955|SRSF1_HUMAN	581.778	2	20.5	354.141	1	b3	b	3	E
SRSF1_Pep2	SHEGETAYIR	sp|Q07955|SRSF1_HUMAN	586.782	2	20.5	948.466	1	y8	y	8	E
SRSF1_Pep2	SHEGETAYIR	sp|Q07955|SRSF1_HUMAN	586.782	2	20.5	819.423	1	y7	y	7	G
SRSF1_Pep2	SHEGETAYIR	sp|Q07955|SRSF1_HUMAN	586.782	2	20.5	225.098	1	b2	b	2	H
SRSF1_Pep2	SHEGETAYIR	sp|Q07955|SRSF1_HUMAN	586.782	2	20.5	354.141	1	b3	b	3	E
SRSF3_Pep1	VYVGNLGNNGNK	sp|P84103|SRSF3_HUMAN	624.82	2	22.1	986.501	1	y10	y	10	V
SRSF3_Pep1	VYVGNLGNNGNK	sp|P84103|SRSF3_HUMAN	624.82	2	22.1	887.433	1	y9	y	9	G
SRSF3_Pep1	VYVGNLGNNGNK	sp|P84103|SRSF3_HUMAN	624.82	2	22.1	603.285	1	y6	y	6	G
SRSF3_Pep1	VYVGNLGNNGNK	sp|P84103|SRSF3_HUMAN	624.82	2	22.1	263.139	1	b2	b	2	Y
SRSF3_Pep1	VYVGNLGNNGNK	sp|P84103|SRSF3_HUMAN	628.827	2	22.1	994.516	1	y10	y	10	V
SRSF3_Pep1	VYVGNLGNNGNK	sp|P84103|SRSF3_HUMAN	628.827	2	22.1	895.447	1	y9	y	9	G
SRSF3_Pep1	VYVGNLGNNGNK	sp|P84103|SRSF3_HUMAN	628.827	2	22.1	611.299	1	y6	y	6	G
SRSF3_Pep1	VYVGNLGNNGNK	sp|P84103|SRSF3_HUMAN	628.827	2	22.1	263.139	1	b2	b	2	Y
SRSF3_Pep2	AFGYYGPLR	sp|P84103|SRSF3_HUMAN	522.269	2	18.3	825.425	1	y7	y	7	G
SRSF3_Pep2	AFGYYGPLR	sp|P84103|SRSF3_HUMAN	522.269	2	18.3	605.341	1	y5	y	5	Y
SRSF3_Pep2	AFGYYGPLR	sp|P84103|SRSF3_HUMAN	522.269	2	18.3	442.277	1	y4	y	4	G
SRSF3_Pep2	AFGYYGPLR	sp|P84103|SRSF3_HUMAN	527.273	2	18.3	835.434	1	y7	y	7	G
SRSF3_Pep2	AFGYYGPLR	sp|P84103|SRSF3_HUMAN	527.273	2	18.3	615.349	1	y5	y	5	Y
SRSF3_Pep2	AFGYYGPLR	sp|P84103|SRSF3_HUMAN	527.273	2	18.3	452.286	1	y4	y	4	G
CD209_Pep1	LQQLGLLEEEQLR	sp|Q9NNX6|CD209_HUMAN	784.936	2	28	1086.58	1	y9	y	9	G
CD209_Pep1	LQQLGLLEEEQLR	sp|Q9NNX6|CD209_HUMAN	784.936	2	28	370.208	1	b3	b	3	Q
CD209_Pep1	LQQLGLLEEEQLR	sp|Q9NNX6|CD209_HUMAN	784.936	2	28	242.15	2	b4	b	4	L
CD209_Pep1	LQQLGLLEEEQLR	sp|Q9NNX6|CD209_HUMAN	789.94	2	28	1096.59	1	y9	y	9	G
CD209_Pep1	LQQLGLLEEEQLR	sp|Q9NNX6|CD209_HUMAN	789.94	2	28	370.208	1	b3	b	3	Q
CD209_Pep1	LQQLGLLEEEQLR	sp|Q9NNX6|CD209_HUMAN	789.94	2	28	242.15	2	b4	b	4	L
iRT_Pep1	TASEFDSAIAQDK	iRT	695.832	2	24.5	1002.5	1	y9	y	9	F
iRT_Pep1	TASEFDSAIAQDK	iRT	695.832	2	24.5	855.43	1	y8	y	8	D
iRT_Pep1	TASEFDSAIAQDK	iRT	695.832	2	24.5	740.403	1	y7	y	7	S
iRT_Pep2	NGFILDGFPR	iRT	573.303	2	20	827.465	1	y7	y	7	I
iRT_Pep2	NGFILDGFPR	iRT	573.303	2	20	714.381	1	y6	y	6	L
iRT_Pep2	NGFILDGFPR	iRT	573.303	2	20	601.297	1	y5	y	5	D
iRT_Pep3	GLILVGGYGTR	iRT	558.326	2	19.4	832.455	1	y8	y	8	L
iRT_Pep3	GLILVGGYGTR	iRT	558.326	2	19.4	719.371	1	y7	y	7	V
iRT_Pep3	GLILVGGYGTR	iRT	558.326	2	19.4	620.303	1	y6	y	6	G
iRT_Pep4	SSAAPPPPPR	iRT	493.768	2	17	741.428	1	y7	y	7	A
iRT_Pep4	SSAAPPPPPR	iRT	493.768	2	17	670.391	1	y6	y	6	P
iRT_Pep4	SSAAPPPPPR	iRT	493.768	2	17	573.338	1	y5	y	5	P
iRT_Pep4	SSAAPPPPPR	iRT	493.768	2	17	476.286	1	y4	y	4	P
