## Supplementary material for "Wiring multiple microenvironment proteomes uncovers the biology in head and neck cancer": Table S1

### Sheet: Table S1
Table S1. Samples and main clinical features of HNSCC patients included in this study, Related to Figure 1.
	Sheet 1. HNSCC samples that were included in this study after excluding 2 cases based on quality controls presented in Figure S1.
	Sheet 2. Main clinical features of HNSCC patients included in this study.

### Sheet: Sheet 1
Sheet 1. HNSCC samples that were included in this study after excluding 2 cases based on quality controls presented in Figure S1.
Patient	Ethics approval	Source	Country	Tumor	Site	pN	Discovery proteomics - DDA (total n patients; n pN+; n pN0)						Targeted proteomics - SRM-MS (total n patients; n pN+; n pN0)		RT-qPCR (total n patients; n pN+; n pN0)			Flow cytometry (total n patients; n N+; n N0)
							Primary tumor - Malignant (25; 11; 14)	Primary tumor - Non-malignant (27; 13; 14)	Lymph node - Malignant (13; 13; -)	Lymph node - Non-malignant (27; 13; 14)	Buffy coat (24; 11; 13)	Saliva (24; 13; 11)	Buffy coat (19; 7; 12)	Saliva (25; 16; 9)	Lymph node - Non-malignant (19; 9; 10)	Buffy coat (24; 10; 14)	Saliva (22; 10; 12)	Buffy coat (20; 10; 10)
400	Valparaiso University	Carlos Van Buren Hospital	Chile	SCC	Oropharynx	pN+	X	X	X	X
617	Valparaiso University	Carlos Van Buren Hospital	Chile	SCC	Oral	pN+	X	X	X	X					X
636	Valparaiso University	Carlos Van Buren Hospital	Chile	SCC	Oral	pN0	X	X		X					X
799/2053	Valparaiso University	Carlos Van Buren Hospital	Chile	SCC	Oral	pN+	X	X	X	X					X
949	Valparaiso University	Carlos Van Buren Hospital	Chile	SCC	Larynx	pN0	X	X		X					X
1130	Valparaiso University	Carlos Van Buren Hospital	Chile	SCC	Oral	pN0	X	X		X					X
1159	Valparaiso University	Carlos Van Buren Hospital	Chile	SCC	Oral	pN+	X	X	X	X					X
1347	Valparaiso University	Carlos Van Buren Hospital	Chile	SCC	Oral	pN0	X	X		X
1421	Valparaiso University	Carlos Van Buren Hospital	Chile	SCC	Oral	pN+	X	X	X	X					X
2008	Valparaiso University	Carlos Van Buren Hospital	Chile	SCC	Larynx	pN+	X	X	X	X
2097	Valparaiso University	Carlos Van Buren Hospital	Chile	SCC	Larynx	pN0	X	X		X					X
2233	Valparaiso University	Carlos Van Buren Hospital	Chile	SCC	Oral	pN0	X	X		X					X
2730	Valparaiso University	Carlos Van Buren Hospital	Chile	SCC	Larynx	pN0	X	X		X					X
2753	Valparaiso University	Carlos Van Buren Hospital	Chile	SCC	Larynx	pN+	X	X	X	X					X
2812	Valparaiso University	Carlos Van Buren Hospital	Chile	SCC	Oral	pN0	X	X		X					X
2875	Valparaiso University	Carlos Van Buren Hospital	Chile	SCC	Oral	pN+		X	X	X					X
3033	Valparaiso University	Carlos Van Buren Hospital	Chile	SCC	Oral	pN0	X	X		X
3208	Valparaiso University	Carlos Van Buren Hospital	Chile	SCC	Oral	pN+	X	X	X	X					X
3212	Valparaiso University	Carlos Van Buren Hospital	Chile	SCC	Larynx	pN+	X	X	X	X					X
3371	Valparaiso University	Carlos Van Buren Hospital	Chile	SCC	Oral	pN0	X	X		X					X
3898	Valparaiso University	Carlos Van Buren Hospital	Chile	SCC	Larynx	pN+	X	X	X	X
4326	Valparaiso University	Carlos Van Buren Hospital	Chile	SCC	Oral	pN+	X	X	X	X
4417	Valparaiso University	Carlos Van Buren Hospital	Chile	SCC	Larynx	pN+		X	X	X					X
4867	Valparaiso University	Carlos Van Buren Hospital	Chile	SCC	Larynx	pN0	X	X		X					X
4955	Valparaiso University	Carlos Van Buren Hospital	Chile	SCC	Larynx	pN0	X	X		X					X
5199	Valparaiso University	Carlos Van Buren Hospital	Chile	SCC	Oral	pN0	X	X		X
5214	Valparaiso University	Carlos Van Buren Hospital	Chile	SCC	Larynx	pN0	X	X		X
FMJ_01	Faculty of Medicine of Jundiai/FMJ	São Vicente de Paula Hospital	Brazil	SCC	Oral	pN+						X	X				X
FMJ_02	Faculty of Medicine of Jundiai/FMJ	São Vicente de Paula Hospital	Brazil	SCC	Oral	pN0						X	X			X	X
FMJ_03	Faculty of Medicine of Jundiai/FMJ	São Vicente de Paula Hospital	Brazil	SCC	Oral	pN0										X	X
FMJ_04	Faculty of Medicine of Jundiai/FMJ	São Vicente de Paula Hospital	Brazil	SCC	Oral	pN+					X	X	X	X		X	X
FMJ_05	Faculty of Medicine of Jundiai/FMJ	São Vicente de Paula Hospital	Brazil	SCC	Oral	pN+					X	X	X			X	X
FMJ_06	Faculty of Medicine of Jundiai/FMJ	São Vicente de Paula Hospital	Brazil	SCC	Oral	pN+					X	X
FMJ_07	Faculty of Medicine of Jundiai/FMJ	São Vicente de Paula Hospital	Brazil	SCC	Oral	pN+					X	X		X		X	X
FMJ_08	Faculty of Medicine of Jundiai/FMJ	São Vicente de Paula Hospital	Brazil	SCC	Oral	pN+						X		X		X	X
FMJ_09	Faculty of Medicine of Jundiai/FMJ	São Vicente de Paula Hospital	Brazil	SCC	Oral	pN+						X
FMJ_10	Faculty of Medicine of Jundiai/FMJ	São Vicente de Paula Hospital	Brazil	SCC	Oral	pN0					X	X	X			X	X
FMJ_12	Faculty of Medicine of Jundiai/FMJ	São Vicente de Paula Hospital	Brazil	SCC	Oral	pN0					X		X			X	X
FMJ_13	Faculty of Medicine of Jundiai/FMJ	São Vicente de Paula Hospital	Brazil	SCC	Oral	pN0					X
FMJ_14	Faculty of Medicine of Jundiai/FMJ	São Vicente de Paula Hospital	Brazil	SCC	Oral	pN+					X	X		X		X	X
FMJ_15	Faculty of Medicine of Jundiai/FMJ	Sobam Hospital	Brazil	SCC	Oral	pN0										X
FMJ_16	Faculty of Medicine of Jundiai/FMJ	Sobam Hospital	Brazil	SCC	Oral	pN0					X		X			X
FMJ_17	Faculty of Medicine of Jundiai/FMJ	São Vicente de Paula Hospital	Brazil	SCC	Oral	pN0					X					X
FMJ_18	Faculty of Medicine of Jundiai/FMJ	São Vicente de Paula Hospital	Brazil	SCC	Oral	pN0					X	X	X			X	X
FMJ_19	Faculty of Medicine of Jundiai/FMJ	São Vicente de Paula Hospital	Brazil	SCC	Oral	pN0					X	X	X			X	X
FMJ_20	Faculty of Medicine of Jundiai/FMJ	São Vicente de Paula Hospital	Brazil	SCC	Oral	pN0					X	X		X			X
FMJ_21	Faculty of Medicine of Jundiai/FMJ	São Vicente de Paula Hospital	Brazil	SCC	Oral	pN0					X		X			X
FMJ_22	Faculty of Medicine of Jundiai/FMJ	Sobam Hospital	Brazil	SCC	Oral	pN+					X	X	X	X		X	X
FMJ_23	Faculty of Medicine of Jundiai/FMJ	São Vicente de Paula Hospital	Brazil	SCC	Oral	pN0						X		X			X
FMJ_24	Faculty of Medicine of Jundiai/FMJ	São Vicente de Paula Hospital	Brazil	SCC	Oral	pN+					X	X	X	X		X	X
FMJ_25	Faculty of Medicine of Jundiai/FMJ	São Vicente de Paula Hospital	Brazil	SCC	Oral	pN+					X					X
FMJ_26	Faculty of Medicine of Jundiai/FMJ	São Vicente de Paula Hospital	Brazil	SCC	Oral	pN0					X	X	X	X			X
FMJ_28	Faculty of Medicine of Jundiai/FMJ	Sobam Hospital	Brazil	SCC	Oral	pN0					X		X	X		X	X
FMJ_29	Faculty of Medicine of Jundiai/FMJ	São Vicente de Paula Hospital	Brazil	SCC	Oral	pN+					X	X	X	X		X	X
FMJ_30	Faculty of Medicine of Jundiai/FMJ	São Vicente de Paula Hospital	Brazil	SCC	Oral	pN0						X	X	X		X	X
FMJ_31	Faculty of Medicine of Jundiai/FMJ	São Vicente de Paula Hospital	Brazil	SCC	Oral	pN+					X	X	X	X		X	X
FMJ_32	Faculty of Medicine of Jundiai/FMJ	São Vicente de Paula Hospital	Brazil	SCC	Oral	pN+					X	X
FMJ_33	Faculty of Medicine of Jundiai/FMJ	São Vicente de Paula Hospital	Brazil	SCC	Oral	pN0						X
FMJ_34	Faculty of Medicine of Jundiai/FMJ	São Vicente de Paula Hospital	Brazil	SCC	Oral	pN0					X	X
FMJ_35	Faculty of Medicine of Jundiai/FMJ	São Vicente de Paula Hospital	Brazil	SCC	Oral	pN0					X		X			X
FMJ_36	Faculty of Medicine of Jundiai/FMJ	São Vicente de Paula Hospital	Brazil	SCC	Oral	pN0						X		X		X	X
FMJ_45	Faculty of Medicine of Jundiai/FMJ	São Vicente de Paula Hospital	Brazil	SCC	Oral	pN0							X
ICESP_04	São Paulo State Cancer Institute/ICESP	São Paulo State Cancer Institute/ICESP	Brazil	SCC	Oral	pN+								X
ICESP_05	São Paulo State Cancer Institute/ICESP	São Paulo State Cancer Institute/ICESP	Brazil	SCC	Oral	pN+								X
ICESP_06	São Paulo State Cancer Institute/ICESP	São Paulo State Cancer Institute/ICESP	Brazil	SCC	Oral	pN+								X
ICESP_07	São Paulo State Cancer Institute/ICESP	São Paulo State Cancer Institute/ICESP	Brazil	SCC	Oral	pN+								X
ICESP_10	São Paulo State Cancer Institute/ICESP	São Paulo State Cancer Institute/ICESP	Brazil	SCC	Oral	pN+								X
ICESP_28	São Paulo State Cancer Institute/ICESP	São Paulo State Cancer Institute/ICESP	Brazil	SCC	Oral	pN0								X
ICESP_37	São Paulo State Cancer Institute/ICESP	São Paulo State Cancer Institute/ICESP	Brazil	SCC	Oral	pN+								X
ICESP_43	São Paulo State Cancer Institute/ICESP	São Paulo State Cancer Institute/ICESP	Brazil	SCC	Oral	pN+								X
ICESP_44	São Paulo State Cancer Institute/ICESP	São Paulo State Cancer Institute/ICESP	Brazil	SCC	Oral	pN0								X
ICESP_47	São Paulo State Cancer Institute/ICESP	São Paulo State Cancer Institute/ICESP	Brazil	SCC	Oral	pN+								X
ICESP_52	São Paulo State Cancer Institute/ICESP	São Paulo State Cancer Institute/ICESP	Brazil	SCC	Oral	pN0								X
ICESP_01_FC	São Paulo State Cancer Institute/ICESP	São Paulo State Cancer Institute/ICESP	Brazil	SCC	Oral	pN0												X
ICESP_02_FC	São Paulo State Cancer Institute/ICESP	São Paulo State Cancer Institute/ICESP	Brazil	SCC	Oral	pN+												X
ICESP_03_FC	São Paulo State Cancer Institute/ICESP	São Paulo State Cancer Institute/ICESP	Brazil	SCC	Oral	pN+												X
ICESP_04_FC	São Paulo State Cancer Institute/ICESP	São Paulo State Cancer Institute/ICESP	Brazil	SCC	Oral	pN+												X
ICESP_05_FC	São Paulo State Cancer Institute/ICESP	São Paulo State Cancer Institute/ICESP	Brazil	SCC	Oral	pN+												X
ICESP_06_FC	São Paulo State Cancer Institute/ICESP	São Paulo State Cancer Institute/ICESP	Brazil	SCC	Oral	pN0												X
ICESP_07_FC	São Paulo State Cancer Institute/ICESP	São Paulo State Cancer Institute/ICESP	Brazil	SCC	Oral	pN+												X
ICESP_08_FC	São Paulo State Cancer Institute/ICESP	São Paulo State Cancer Institute/ICESP	Brazil	SCC	Oral	pN0												X
ICESP_09_FC	São Paulo State Cancer Institute/ICESP	São Paulo State Cancer Institute/ICESP	Brazil	SCC	Oral	pN0												X
ICESP_10_FC	São Paulo State Cancer Institute/ICESP	São Paulo State Cancer Institute/ICESP	Brazil	SCC	Oral	pN0												X
ICESP_11_FC	São Paulo State Cancer Institute/ICESP	São Paulo State Cancer Institute/ICESP	Brazil	SCC	Oral	pN0												X
ICESP_12_FC	São Paulo State Cancer Institute/ICESP	São Paulo State Cancer Institute/ICESP	Brazil	SCC	Oral	pN+												X
ICESP_13_FC	São Paulo State Cancer Institute/ICESP	São Paulo State Cancer Institute/ICESP	Brazil	SCC	Oral	pN+												X
ICESP_14_FC	São Paulo State Cancer Institute/ICESP	São Paulo State Cancer Institute/ICESP	Brazil	SCC	Oral	pN+												X
ICESP_15_FC	São Paulo State Cancer Institute/ICESP	São Paulo State Cancer Institute/ICESP	Brazil	SCC	Oral	N+												X
ICESP_16_FC	São Paulo State Cancer Institute/ICESP	São Paulo State Cancer Institute/ICESP	Brazil	SCC	Oral	N0												X
AC_01	A.C. Camargo Hospital	A.C. Camargo Hospital	Brazil	SCC	Oral	pN0												X
AC_02	A.C. Camargo Hospital	A.C. Camargo Hospital	Brazil	SCC	Oral	pN0												X
AC_03	A.C. Camargo Hospital	A.C. Camargo Hospital	Brazil	SCC	Oral	pN+												X
AC_04	A.C. Camargo Hospital	A.C. Camargo Hospital	Brazil	SCC	Oral	pN0												X
SCC: squamous cell carcinoma; N+: positive for lymph node metastasis; N0: negative for lymph node metastasis; pN+: positive for lymph node metastasis in pathologic analysis; pN0: negative for lymph node metastasis in pathologic analysis.

### Sheet: Sheet 2
Sheet 2. Main clinical features of HNSCC patients included in this study.
Feature		Tissues - n (%)	Fluids - n (%)
		Valparaiso University (n = 27 patients)	Faculty of Medicine of Jundiai/FMJ (n = 35 patients)	São Paulo State Cancer Institute/ICESP (n = 27 patients)	A.C. Camargo Hospital (n = 4 patients)
		Discovery proteomics; RT-qPCR	Discovery and targeted proteomics; RT-qPCR	Targeted proteomics and flow cytometry	Flow cytometry
Age (years)
	Mean (range)	64 (36 - 85)	63 (48 - 91)	57 (31 - 80)	NA
Follow-up (months)
	Mean (range)	27 (1 - 84)	73 (2 - 33)	125 (21 - 436)	NA
Specific site
	Oral	15 (55.6)	35 (100.0)	27 (100.0)	4 (100.0)
	Larynx	11 (40.7)	0 (0.0)	0 (0.0)	0 (0.0)
	Oropharynx	1 (3.7)	0 (0.0)	0 (0.0)	0 (0.0)
Gender
	Male	20 (74.1)	26 (74.3)	20 (74.1)	2 (50.0)
	Female	7 (25.9)	7 (20.0)	7 (25.9)	2 (50.0)
	NA	0 (0.0)	2 (5.7)	0 (0.0)	0 (0.0)
Smoking
	Yes	23 (85.2)	27 (77.1)	21 (77.8)	3 (75.0)
	No	4 (14.8)	6 (17.1)	5 (18.5)	1 (25.0)
	NA	0 (0.0)	2 (5.7)	1 (3.7)	0 (0.0)
Alcohol
	Yes	19 (70.4)	27 (77.1)	20 (74.1)	2 (50.0)
	No	8 (29.6)	6 (17.1)	6 (22.2)	2 (50.0)
	NA	0 (0.0)	2 (5.7)	1 (3.7)	0 (0.0)
Lymph node metastasis
	Yes	13 (48.1)	14 (40.0)	17 (63.0)	1 (25.0)
	No	14 (51.9)	21 (60.0)	10 (37.0)	3 (75.0)
pN*
	pN0	14 (51.9)	21 (60.0)	10 (37.0)	3 (75.0)
	pN1	4 (14.8)	4 (11.4)	1 (3.7)	0 (0.0)
	pN2	6 (22.2)	6 (17.1)	8 (29.6)	0 (0.0)
	pN3	2 (7.4)	1 (2.9)	8 (29.6)	1 (25.0)
	NA	1 (3.7)	3 (8.6)	0 (0.0)	0 (0.0)
pT*
	pT1	0 (0.0)	11 (31.4)	3 (11.1)	0 (0.0)
	pT2	8 (29.6)	11 (31.4)	8 (29.6)	0 (0.0)
	pT3	13 (48.1)	3 (8.6)	2 (7.4)	3 (75.0)
	pT4	6 (22.2)	4 (11.4)	15 (55.6)	1 (25.0)
	NA	0 (0.0)	6 (17.1)	0 (0.0)	0 (0.0)
Pathological stage*
	I	0 (0.0)	11 (31.4)	3 (11.1)	0 (0.0)
	II	5 (18.5)	8 (22.9)	5 (18.5)	0 (0.0)
	III	11 (40.7)	6 (17.1)	4 (14.8)	2 (50.0)
	IV	11 (40.7)	8 (22.9)	14 (51.9)	2 (50.0)
	NA	0 (0.0)	2 (5.7)	1 (3.7)	0 (0.0)
Surgical margins
	Free	22 (81.5)	25 (71.4)	18 (66.7)	4 (100.0)
	Committed	5 (18.5)	1 (2.9)	4 (14.8)	0 (0.0)
	NA	0 (0.0)	9 (25.7)	5 (18.5)	0 (0.0)
Distant metastasis
	Yes	0 (0.0)	0 (0.0)	1 (3.7)	0 (0.0)
	No	27 (100.0)	0 (0.0)	15 (55.6)	4 (100.0)
	NA	0 (0.0)	35 (100.0)	11 (40.7)	0 (0.0)
Recurrence
	Yes	5 (18.5)	0 (0.0)	0 (0.0)	NA
	No	22 (81.5)	0 (0.0)	0 (0.0)	NA
	NA	0 (0.0)	35 (100.0)	27 (100.0)
Histological grade WHO
	Well differentiated	14 (51.9)	6 (17.1)	6 (22.2)	NA
	Moderately differentiated	10 (37.0)	27 (77.1)	11 (40.7)	NA
	Poorly differentiated	3 (11.1)	0 (0.0)	4 (14.8)	NA
	NA	0 (0.0)	2 (5.7)	6 (22.2)
Perineural invasion
	Yes	11 (40.7)	11 (31.4)	13 (48.1)	NA
	No	16 (59.3)	16 (45.7)	9 (33.3)	NA
	NA	0 (0.0)	8 (22.9)	5 (18.5)
NA: not available.
*The pathological TNM and staging were not available for two patients from ICESP. Clinical TNM and staging were presented instead (ICESP_15_FC: T2N3M0, clinical stage IV; ICESP_16_FC: T2N0M0, clinical stage III)
